# The *Shewanella oneidensis* Fic enzyme SoFic targets the switch-I region of EF-Tu for AMPylation

**DOI:** 10.64898/2026.07.09.737422

**Authors:** Svenja Runge, Vivian Pogenberg, Alexander Baumgart, Bente Siebels, Hartmut Schlüter, Michael Hecht-Bucher, Aymelt Itzen

**Author notes:** Corresponding Author. (AI.).

## Abstract

Fic enzymes mediate diverse post-translational modifications, including adenosine monophosphate (AMP) transfer and removal, referred to as AMPylation and deAMPylation, respectively. We identified the prokaryotic translation elongation factor Tu (EF-Tu) as an AMPylation target of the Fic enzyme SoFic. SoFic can constitutively reverse EF-Tu modification via deAMPylation whereas AMPylation depends on SoFic homodimerization. The complex crystal structure between SoFic and EF-Tu confirms a conserved target binding mode across evolutionary distant Fic enzymes. AMPylation disrupts EF-Tu’s regulatory switch-I region, causing translational inhibition. SoFic furthermore binds to its promotor DNA, suggesting a dual function as transcriptional and translational regulator in bacterial cells. Together, our structural and biochemical data provide valuable insights into the functional and regulatory diversity of Fic enzymes.
