## Supplementary material for "The *Shewanella oneidensis* Fic enzyme SoFic targets the switch-I region of EF-Tu for AMPylation": Data File 4

### Sheet: Tabelle1
Crystal Structure	PDB Accession Code	Protein Concentration	Crystallization Method	Crystallization Condition	PETRA III Beamline	Last processing software used	MR Model (Reference)
ecEF-Tu T62A AMP	9TBU	5 mg/ml	hanging drop	0.15 M Ammonium Sulfate, 21 % (w/v) PEG 3350	P14	STARANISO	1dg1 (50)
soEF-Tu WT	9T8G	5 mg/ml	hanging drop	0.18 M Sodium Acetate, 21,7 % (w/v) PEG 3350	P14	STARANISO	9T9C (this study)
soEF-Tu T62A	9T9C	6,6 mg/ml	hanging drop	0.18 M Sodium Acetate, 21,7 % (w/v) PEG 3350	P14	STARANISO	9TCK (this study)
soEF-Tu T62A AMP	9TCK	10 mg/mL	sitting drop	0.2 M diAmmonium tartrate, 20 % (w/v) PEG 3350	P14	STARANSIO	1dg1 (50)
SoFic H198A + ecEF-Tu T62A AMP Complex	9TB0	5 mg/mL	hanging drop	0.1 M Tris-HCl (pH 8.5), 8 % (w/v) PEG 8000	P13	STARANSIO	3eqx (22) + 9TCK (this study)
SoFic WT	9TCH	10 mg/mL	sitting drop	0.1 M MES (pH 5), 1.6 M Ammonium Sulfate	P14	STARANSIO	3eqx (22)
SoFic L50D	9TC4	10 mg/mL	sitting drop	0.1 M MES (pH 5), 1.6 M Ammonium Sulfate	P14	AIMLESS	3zcn (30)
SoFic L31D	9TCL	10 mg/mL	sitting drop	0.16 M Ammonium Sulfate, 0.08 M Sodium acetate (pH 4.6), 20 % (w/v) PEG 4000, 20 % (v/v) Glycerol	P14	AIMLESS	one monomeric chain of 3zcn (30)
